# Proteomics of highly post-translationally modified proteins in kidney tubulointerstitium

**DOI:** 10.64898/2026.09.30.755814

**Authors:** Jordan C. Langston, Alec Candib, Manveen Sethi, Joel Henderson, Joseph Zaia

**Affiliations:** Department of Biochemistry and Cell Biology, Boston University, Boston, MA, 02116, USA; Department of Pathology, Boston Medical Center, Boston, MA, 02116, USA

**Keywords:** Bioinformatics, Chronic kidney disease, Laser microdissection, Proteomics, Post-translational modifications

## Abstract

Kidney disease affects over 850 million people and leads to degradation of the kidney cortical compartments and kidney failure. Interstitial fibrosis and tubular atrophy (IFTA) is a universal feature of chronic kidney disease, yet the sequence of tubulointerstitial matrix protein (matrisome) changes that underlie the development and progression of IFTA are not fully understood. In particular, post-translational modifications which may stabilize key matrisome components and result in irreversible and functionally detrimental interstitial fibrosis or tubular basement membrane thickening, have yet to be characterized. Post-translational modifications (e.g., acetylation) have been shown to contribute to kidney diseases, yet they have not been investigated in chronic kidney disease progression. Herein, we established feasibility of matrisome protein quantification in the tubulointerstitium, with concurrent matrisome protein post-translational modification quantification, in archived diagnostic human kidney biopsies, using laser capture microdissection, liquid chromatography – tandem mass spectrometry (LC-MS/MS), and bioinformatics analysis. In this pilot study, we focused on two conditions associated with IFTA progression: diabetic nephropathy and kidney transplantation. We examined both healthy and chronically damaged tubulointerstitium in two human kidney biopsies – one representing each condition. We identified signature protein markers of tubulointerstitium (e.g., UMOD, SLC12A1) in abundance, confirming sample composition, and observed uniformity in protein abundance across replicates from the same biopsies. We found increases in certain collagen isoforms (COL1A1, COL6A3) and other ancillary proteins in areas of IFTA. We also successfully quantified post-translational modifications, confirming that hydroxylproline was the most abundant modification in healthy tubulointerstitium from the kidney transplant biopsy, and that hydroxyllysine was also highly abundant and could be confidently quantitated on two collagen isoforms (COL1A1, COL4A2). Lastly, we performed power analysis to determine the required sample size to achieve significant power and false discovery rate. Several proteins exhibited large Hedge effect sizes in the tubulointerstitium (ANPEP, PRODH2), indicating their potential usefulness as fibrosis signatures. Our study is a first step toward comprehensive characterization of tubulointerstitial matrisome changes, including post-translational modifications seen with IFTA progression. Subsequent studies will potentially reveal new molecular markers of key early events in chronic kidney disease progression, and new therapeutic targets for mitigating this process. Data are available via ProteomeXchange identifier PXD079025.

**Graphical Abstract:** 

**Highlights:**

- Incorporation of spatial proteomics to study the tubulointerstitium
- Tubulointerstitium proteins exhibited the highest effect sizes in each comparison amongst kidney compartments.
- Greatest degree of hydroxyprolination amongst kidney transplant healthy samples compared to diabetic nephropathy.
- Computational analysis resulted in ∼50 samples in each biological group needed to obtain FDR < 0.05 and a power of 70%.
