## Supplemental Table 5 for "Proteomics of highly post-translationally modified proteins in kidney tubulointerstitium"

### Sheet: Sheet1
n_group	DNS-DNH Power	DNS-DNH FDR	DNS-KTRH Power	DNS-KTRH FDR	DNH-KTRH Power	DNH-KTRH FDR
2	0.029194	0.00665758	0.232164	0.015657	0.00198507	0.00491667
3	0.0826269	0.0259361	0.29203	0.0327911	0.0174478	0.0195354
4	0.144	0.0349031	0.355642	0.0434451	0.054597	0.0296713
5	0.199567	0.0421754	0.404403	0.0429251	0.0992985	0.0389795
6	0.248149	0.0452084	0.446119	0.0449801	0.151254	0.0484772
7	0.289821	0.0484795	0.480687	0.0459816	0.194478	0.0450089
8	0.328955	0.0457958	0.516836	0.0454998	0.241731	0.0470623
9	0.355418	0.0472546	0.546194	0.0431193	0.279627	0.0451378
10	0.381134	0.0448973	0.565821	0.0452152	0.315134	0.0475233
11	0.405164	0.0473442	0.589254	0.04557	0.349552	0.0440855
12	0.423642	0.0449788	0.614045	0.0443629	0.37891	0.042834
13	0.442761	0.0449649	0.628791	0.044596	0.402836	0.0461948
14	0.460209	0.0466779	0.643194	0.0448587	0.429418	0.0462291
15	0.477955	0.0464378	0.655104	0.0428384	0.448627	0.0456591
16	0.489254	0.0432607	0.669612	0.0448795	0.466045	0.0444845
17	0.504343	0.0437225	0.678627	0.0451819	0.48297	0.0429209
18	0.516806	0.0422524	0.689194	0.0424167	0.500209	0.0436104
19	0.527507	0.0435065	0.699836	0.0449335	0.516343	0.0431307
20	0.535567	0.0448629	0.706493	0.0439971	0.529463	0.0441724
21	0.548299	0.0445918	0.715224	0.0453529	0.532687	0.0434132
22	0.553567	0.0427731	0.72497	0.0434431	0.547657	0.0454164
23	0.563567	0.0442687	0.728627	0.0446777	0.557045	0.043179
24	0.568507	0.0430435	0.736657	0.0439322	0.567433	0.0458516
25	0.580373	0.0424495	0.742433	0.045587	0.576284	0.0462279
26	0.590701	0.0448211	0.747119	0.0464404	0.584403	0.0461703
27	0.597567	0.0454814	0.754985	0.0428493	0.594343	0.0443381
28	0.602821	0.0438667	0.755881	0.0437719	0.598299	0.0437294
29	0.610463	0.0436318	0.76206	0.0449292	0.607075	0.0449941
30	0.613851	0.0455117	0.76697	0.0430738	0.614254	0.0436933
31	0.620104	0.0435048	0.769821	0.0440084	0.617657	0.0446549
32	0.628537	0.0438199	0.773164	0.0432348	0.621164	0.0450012
33	0.631642	0.0440063	0.777701	0.0438051	0.628925	0.0426495
34	0.636567	0.0440522	0.781612	0.0428192	0.633537	0.0438436
35	0.644418	0.0440524	0.783433	0.0436168	0.636433	0.0438014
36	0.64591	0.0423307	0.791299	0.0431772	0.64097	0.0421801
37	0.650731	0.043953	0.792	0.0433659	0.653299	0.0436534
38	0.658985	0.0429621	0.793448	0.0434855	0.652328	0.0434078
39	0.657493	0.0450052	0.79509	0.0435293	0.656627	0.0436889
40	0.666567	0.0440751	0.797746	0.0438027	0.661313	0.0458946
41	0.673149	0.0436354	0.802478	0.0439702	0.662791	0.0449949
42	0.673955	0.0443577	0.806373	0.0432264	0.663642	0.0446886
43	0.680612	0.0446749	0.805821	0.0446267	0.67094	0.0447672
44	0.682179	0.0425837	0.809448	0.0440016	0.674597	0.0442877
45	0.683925	0.0453538	0.812746	0.0443389	0.67903	0.0445315
46	0.686687	0.0435075	0.812388	0.044334	0.681403	0.0446049
47	0.686955	0.0437649	0.818463	0.0450739	0.686299	0.0430844
48	0.692179	0.0442936	0.816657	0.0435206	0.686522	0.044388
49	0.698075	0.0437617	0.81794	0.0458438	0.689134	0.0443105
50	0.704045	0.0432724	0.822866	0.0448851	0.693776	0.044986
51	0.704881	0.0445201	0.822627	0.0435904	0.693418	0.0422393
52	0.710836	0.0451996	0.82509	0.0435957	0.697433	0.0423582
53	0.710881	0.0429194	0.825806	0.0445564	0.699388	0.0425924
54	0.71494	0.0448866	0.82894	0.0420538	0.704478	0.0442458
55	0.71691	0.046031	0.831985	0.0455361	0.705612	0.0455198
56	0.71591	0.0445485	0.832866	0.0434939	0.710627	0.0445166
57	0.720269	0.0435025	0.832299	0.043733	0.710299	0.0444152
58	0.72309	0.0439788	0.836239	0.0454709	0.714448	0.0442404
59	0.726642	0.0443317	0.834522	0.0436798	0.715254	0.0450551
60	0.729627	0.0427995	0.836134	0.0438658	0.714507	0.0446786
61	0.730567	0.0436573	0.839224	0.0439066	0.718254	0.0447161
62	0.732507	0.0454376	0.839493	0.0451716	0.719418	0.0428718
63	0.732687	0.0444018	0.840493	0.0445949	0.725791	0.0422022
64	0.737015	0.0427619	0.841731	0.0451278	0.726269	0.0462103
65	0.741075	0.0439667	0.84491	0.0427722	0.728313	0.0437516
66	0.739776	0.0444885	0.843209	0.0454998	0.732478	0.0457624
67	0.747388	0.0438472	0.843254	0.0439825	0.732716	0.0438613
68	0.744493	0.0467164	0.845731	0.044381	0.735537	0.0448439
69	0.745209	0.0433644	0.846224	0.0442019	0.734791	0.0436137
70	0.74897	0.0452133	0.846985	0.0433667	0.73706	0.0441193
71	0.753776	0.0428191	0.849134	0.0455492	0.735716	0.0442584
72	0.753313	0.0434536	0.85003	0.0448914	0.741866	0.0440256
73	0.753881	0.0429435	0.849761	0.0449152	0.743284	0.0433984
74	0.755119	0.04263	0.852313	0.0422784	0.747433	0.0427258
75	0.758015	0.0469537	0.854179	0.0450666	0.744313	0.0435846
76	0.761269	0.0433259	0.853687	0.043852	0.749552	0.0452459
77	0.762239	0.0452282	0.855328	0.0442524	0.748955	0.0461973
78	0.761493	0.0442468	0.857299	0.0453038	0.750612	0.0453843
79	0.762955	0.0432062	0.854015	0.0446274	0.750552	0.0432859
80	0.766	0.0439694	0.858328	0.0443709	0.752806	0.0440722
81	0.767761	0.0434994	0.855731	0.0436156	0.753403	0.0440212
82	0.768269	0.0433296	0.856388	0.043405	0.757507	0.044235
83	0.770299	0.0456348	0.860403	0.0453572	0.75809	0.0441507
84	0.771627	0.0441446	0.861254	0.0447974	0.759881	0.0433618
85	0.774552	0.0449323	0.857657	0.0451993	0.763194	0.0456454
86	0.774672	0.0455631	0.859776	0.0435202	0.762582	0.043268
87	0.776239	0.0460841	0.862299	0.0446608	0.76397	0.0438162
88	0.776493	0.0445226	0.862776	0.0437352	0.76503	0.0447871
89	0.776642	0.0450697	0.860403	0.0432518	0.765851	0.0424306
90	0.776313	0.0444931	0.86309	0.0436946	0.766791	0.0438838
